# Highly Dynamic Gene Family Evolution Suggests Changing Roles for *PON* Genes Within Metazoa

**DOI:** 10.1101/2022.05.17.492316

**Authors:** Sarah A.M. Lucas, Allie M Graham, Jason S Presnell, Nathan L Clark

## Abstract

Change in gene family size has been shown to facilitate adaptation to different selective pressures. This includes gene duplication to increase dosage or diversification of enzymatic substrates and gene deletion due to relaxed selection. We recently found that the *PON1* gene, an enzyme with arylesterase and lactonase activity, was lost repeatedly in different aquatic mammalian lineages, suggesting that the *PON* gene family is responsive to environmental change. We further investigated if these fluctuations in gene family size were restricted to mammals and approximately when this gene family was expanded within mammals. Using 112 metazoan protein models, we explored the evolutionary history of the *PON* family to characterize the dynamic evolution of this gene family. We found that there have been multiple, independent expansion events in tardigrades, cephalochordates, and echinoderms. In addition, there have been partial gene loss events in monotremes and sea cucumbers and what appears to be complete loss in arthropods, urochordates, platyhelminths, ctenophores, and placozoans. In addition, we show the mammalian expansion to three *PON* paralogs occurred in the ancestor of all mammals after the divergence of sauropsida but before the divergence of monotremes from therians. We also provide evidence of a novel PON expansion within the brushtail possum. In the face of repeated expansions and deletions in the context of changing environments, we suggest a range of selective pressures, including pathogen infection and mitigation of oxidative damage, are likely influencing the diversification of this dynamic gene family across metazoa.
