## Supplemental Table 1 for "Highly Dynamic Gene Family Evolution Suggests Changing Roles for *PON* Genes Within Metazoa"

												HMMer Output
Name (this paper)	Genus	Species	Taxon	Taxon	Taxon		Gene name (this paper)	Sequence ID	Chromosome/Scaffold	Start_coordinate	End_coordinate	Full sequence E-value	Best domain E-value	reg	Assembly	link_to_protein_models	Paper
Belcher's lancelet	Branchiostoma	belcheri	Deuterostome	Chordate	Cephalochordate	A1	PON_A1	XP_019633432.1	NW_017802425.1	809325	812113	2.2E-23	4.6E-23	1	GCF_001625305.1	NCBI Genome
Belcher's lancelet	Branchiostoma	belcheri	Deuterostome	Chordate	Cephalochordate	A2	PON_A2	XP_019633422.1	NW_017802425.1	804365	809307	4.0E-20	7.2E-20	1	GCF_001625305.1	NCBI Genome
Belcher's lancelet	Branchiostoma	belcheri	Deuterostome	Chordate	Cephalochordate	B	PON_B	XP_019624272.1	NW_017803625.1	94251	95611	1.1E-21	2.1E-21	1	GCF_001625305.1	NCBI Genome
Belcher's lancelet	Branchiostoma	belcheri	Deuterostome	Chordate	Cephalochordate	C	PON_C	XP_019617564.1	NW_017802858.1	533143	539198	2.1E-16	4.0E-16	1	GCF_001625305.1	NCBI Genome
Florida lancelet	Branchiostoma	floridae	Deuterostome	Chordate	Cephalochordate	A	PON_A	XP_035658357.1	NC_049994.1	235658	237006	6.4E-23	1.2E-22	1	GCF_000003815.2	NCBI Genome
Florida lancelet	Branchiostoma	floridae	Deuterostome	Chordate	Cephalochordate	B	PON_B	XP_035667138.1	NC_049980.1	3590833	3603616	5.8E-21	1.1E-20	1	GCF_000003815.3	NCBI Genome
Florida lancelet	Branchiostoma	floridae	Deuterostome	Chordate	Cephalochordate	C	PON_C	XP_035691938.1	NC_049979.1	23727705	23730755	2.7E-20	5.3E-20	1	GCF_000003815.4	NCBI Genome
Florida lancelet	Branchiostoma	floridae	Deuterostome	Chordate	Cephalochordate	D	PON_D	XP_035662051.1	NC_049996.1	7629109	7631074	4.1E-20	1.1E-19	1	GCF_000003815.5	NCBI Genome
Florida lancelet	Branchiostoma	floridae	Deuterostome	Chordate	Cephalochordate	E	PON_E	XP_035695582.1	NC_049979.1	29436252	29438273	8.2E-20	3.9E-19	2	GCF_000003815.6	NCBI Genome
Florida lancelet	Branchiostoma	floridae	Deuterostome	Chordate	Cephalochordate	F	PON_F	XP_035698642.1	NC_049993.1	14571764	14572889	2.3E-19	4.6E-19	1	GCF_000003815.7	NCBI Genome
Florida lancelet	Branchiostoma	floridae	Deuterostome	Chordate	Cephalochordate	G	PON_G	XP_035678774.1	NC_049984.1	22757839	22762038	1.2E-18	2.4E-18	1	GCF_000003815.8	NCBI Genome
Florida lancelet	Branchiostoma	floridae	Deuterostome	Chordate	Cephalochordate	H	PON_H	XP_035660895.1	NC_049996.1	16553667	16559409	1.6E-16	3.1E-16	1	GCF_000003815.9	NCBI Genome
European lancelet	Branchiostoma	lanceolatum	Deuterostome	Chordate	Cephalochordate	A	PON_A	CAH1252601.1	OV696687.1	1390339	1393804	72	1.50E-19	1	GCA_927797965.1	NCBI Genome
European lancelet	Branchiostoma	lanceolatum	Deuterostome	Chordate	Cephalochordate	B	PON_B	CAH1242945.1	OV696698.1	5854680	5855693	80	4.80E-22	1	GCA_927797965.1	NCBI Genome
European lancelet	Branchiostoma	lanceolatum	Deuterostome	Chordate	Cephalochordate	C1	PON_C1	CAH1263819.1	OV696689.1	22509965	22511053	70.7	3.50E-19	1	GCA_927797965.1	NCBI Genome
European lancelet	Branchiostoma	lanceolatum	Deuterostome	Chordate	Cephalochordate	C2	PON_C2	CAH1263820.1	OV696689.1	22513481	22514575	81.8	1.30E-22	1	GCA_927797965.1	NCBI Genome
European lancelet	Branchiostoma	lanceolatum	Deuterostome	Chordate	Cephalochordate	C3	PON_C3	CAH1263821.1	OV696689.1	22517016	22518110	76.2	7.50E-21	1	GCA_927797965.1	NCBI Genome
European lancelet	Branchiostoma	lanceolatum	Deuterostome	Chordate	Cephalochordate	D	PON_D	CAH1249511.1	OV696702.1	12459658	12460692	74.3	3.80E-20	1	GCA_927797965.1	NCBI Genome
European lancelet	Branchiostoma	lanceolatum	Deuterostome	Chordate	Cephalochordate	E	PON_E	CAH1249878.1	OV696702.1	17892785	17897449	58.6	2.20E-15	1	GCA_927797965.1	NCBI Genome
n/a	Ciona	savignyi	Deuterostome	Chordate	Urochordate		None	n/a	n/a	n/a	n/a	n/a	n/a	n/a	CSAV 2.0	http://ftp.ensembl.org/pub/release-104/fasta/ciona_savignyi/pep/
n/a	Corella	inflata	Deuterostome	Chordate	Urochordate		None	n/a	n/a	n/a	n/a	n/a	n/a	n/a	v1	http://ryanlab.whitney.ufl.edu/genomes/Core_infl/	https://www.ncbi.nlm.nih.gov/pmc/articles/PMC7337526/
n/a	Styela	clava	Deuterostome	Chordate	Urochordate		None	n/a	n/a	n/a	n/a	n/a	n/a	n/a	GCF_013122585.1	NCBI Genome
Sterlet	Acipenser	ruthenus	Deuterostome	Chordate	Vertebrate		PON	XP_033849125.1	NC_048326.1	96969374	96985226	8.90E-34	1.80E-33	1	GCF_010645085.1	NCBI Genome
n/a	Entosphenus	tridentatus	Deuterostome	Chordate	Vertebrate		None	n/a	n/a	n/a	n/a	n/a	n/a	n/a	ETRm	https://simrbase.stowers.org/pacificlamprey
Pacific lamprey female	Entosphenus	tridentatus	Deuterostome	Chordate	Vertebrate		PON	ETRf_mk00023571-P	ETRf_000030	10942228	10948365	6.70E-19	1.20E-18	1	ETRf	https://simrbase.stowers.org/pacificlamprey
Human	Homo	sapiens	Deuterostome	Chordate	Vertebrate	1	PON_1	NP_000437.3	NC_000007.14	95297676	95324532	n/a	n/a	n/a	GCF_000001405.39	NCBI Genome
Human	Homo	sapiens	Deuterostome	Chordate	Vertebrate	2	PON_2	NP_000296.2	NC_000007.14	95404862	95435028	n/a	n/a	n/a	GCF_000001405.39	NCBI Genome
Human	Homo	sapiens	Deuterostome	Chordate	Vertebrate	3	PON_3	NP_000931.1	NC_000007.14	95359872	95396375	n/a	n/a	n/a	GCF_000001405.39	NCBI Genome
n/a	Lampetra	richardsoni	Deuterostome	Chordate	Vertebrate		None	n/a	n/a	n/a	n/a	n/a	n/a	n/a	LPT	https://simrbase.stowers.org/westernbrooklamprey
Sea lamprey	Petromyzon	marinus	Deuterostome	Chordate	Vertebrate		PON	XP_032813287.1	NC_046087.1	13970554	13977603	4.9E-18	8.6E-18	1	GCF_010993605.1	NCBI Genome
Python	Python	bivittatus	Deuterostome	Chordate	Vertebrate		PON	XP_007425171.1	NW_006532509.1	87020	114883	n/a	n/a	n/a	GCF_000186305.1	NCBI Genome
Frog	Xenopus	tropicalis	Deuterostome	Chordate	Vertebrate		PON	NP_001006848.1	NC_030682.2	33212879	33226774	n/a	n/a	n/a	GCF_000004195.4	NCBI Genome
n/a	Amphiura	filiformis	Deuterostome	Echinodermata	Asterozoa		None	n/a	n/a	n/a	n/a	n/a	n/a	n/a	transcriptome	https://journals.plos.org/plosone/article?id=10.1371/journal.pone.0152988#sec019	https://journals.plos.org/plosone/article?id=10.1371/journal.pone.0152988
Starfish	Asterias	rubens	Deuterostome	Echinodermata	Asterozoa	A	PON_A	XP_033629796.1	NC_047067.1	8205409	8215101	4.4E-19	8.4E-19	1	GCF_902459465.1	NCBI Genome
Starfish	Asterias	rubens	Deuterostome	Echinodermata	Asterozoa	B	PON_B	XP_033639463.1	NC_047076.1	14310731	14329509	9.8E-17	2.2E-16	1	GCF_902459465.2	NCBI Genome
Brittle star	Ophionereis	fasciata	Deuterostome	Echinodermata	Asterozoa		PON	Preg00533	n/a	n/a	n/a	1.3E-12	2.8E-12	2	GCA_900067615.1	http://ryanlab.whitney.ufl.edu/genomes/Ofas/	https://academic.oup.com/gigascience/article/5/1/s13742-016-0125-6/2720981?login=true
n/a	Ophiopsila	aranea	Deuterostome	Echinodermata	Asterozoa		None	n/a	n/a	n/a	n/a	n/a	n/a	n/a	transcriptome	https://journals.plos.org/plosone/article?id=10.1371/journal.pone.0152988#sec019	https://journals.plos.org/plosone/article?id=10.1371/journal.pone.0152988
Bat star	Patiria	miniata	Deuterostome	Echinodermata	Asterozoa	A	PON_A	XP_038044969.1	NW_024037075.1	9359804	9397475	9.3E-19	2.1E-18	1	GCF_015706575.1	NCBI Genome
Bat star	Patiria	miniata	Deuterostome	Echinodermata	Asterozoa	B1	PON_B1	XP_038047028.1	NW_024037051.1	8411557	8418043	5.4E-16	9.8E-16	1	GCF_015706575.1	NCBI Genome
Bat star	Patiria	miniata	Deuterostome	Echinodermata	Asterozoa	B2	PON_B2	XP_038047563.1	NW_024037051.1	8420133	8423855	1.10E-13	2.00E-13	1	GCF_015706575.1	NCBI Genome
Bat star	Patiria	miniata	Deuterostome	Echinodermata	Asterozoa	B3	PON_B3	XP_038047029.1	NW_024037051.1	8452021	8458790	5.0E-16	1.1E-15	1	GCF_015706575.1	NCBI Genome
Sea lily	Anneissia	japonica	Deuterostome	Echinodermata	Crinozoa	A	PON_A	XP_033108199.1	NW_022716829.1	2198372	2207042	9.5E-24	2.4E-23	1	GCF_011630105.1	NCBI Genome
Sea lily	Anneissia	japonica	Deuterostome	Echinodermata	Crinozoa	B1	PON_B1	XP_033101724.1	NW_022704992.1	3969614	3976701	1.8E-17	4.2E-17	1	GCF_011630105.1	NCBI Genome
Sea lily	Anneissia	japonica	Deuterostome	Echinodermata	Crinozoa	B2	PON_B2	XP_033101818.1	NW_022704992.1	3978127	3983940	2.7E-14	6.0E-14	1	GCF_011630105.1	NCBI Genome
Sea lily	Anneissia	japonica	Deuterostome	Echinodermata	Crinozoa	B3	PON_B3	XP_033101979.1	NW_022704992.1	3988105	3998666	7.0E-15	1.6E-14	1	GCF_011630105.1	NCBI Genome
Japanese sea cucumber	Apostichopus	japonicus	Deuterostome	Echinodermata	Echinozoa	A	PON_A	PIK36876.1	MRZV01001602.1	215968	217065	2.5E-19	5.6E-19	1	GCA_002754855.1	NCBI Genome
Japanese sea cucumber	Apostichopus	japonicus	Deuterostome	Echinodermata	Echinozoa	B	PON_B	PIK32845.1	MRZV01003172.1	888	>1446	4.8E-15	1.1E-14	2	GCA_002754855.1	NCBI Genome
Japanese sea cucumber	Apostichopus	japonicus	Deuterostome	Echinodermata	Echinozoa	C	PON_C	PIK41752.1	MRZV01000991.1	139353	143716	2.7E-14	7.5E-14	2	GCA_002754855.1	NCBI Genome
Japanese sea cucumber	Apostichopus	japonicus	Deuterostome	Echinodermata	Echinozoa	D	PON_D	PIK44307.1	MRZV01000785.1	225464	226603	4.7E-14	1.3E-13	1	GCA_002754855.1	NCBI Genome
Japanese sea cucumber	Apostichopus	japonicus	Deuterostome	Echinodermata	Echinozoa	E	PON_E	PIK43509.1	MRZV01000844.1	207074	207895	7.0E-14	2.1E-13	2	GCA_002754855.1	NCBI Genome
Japanese sea cucumber	Apostichopus	japonicus	Deuterostome	Echinodermata	Echinozoa	F	PON_F	PIK58464.1	MRZV01000112.1	112332	118467	1.5E-11	3.6E-11	1	GCA_002754855.1	NCBI Genome
Japanese sea cucumber	Apostichopus	japonicus	Deuterostome	Echinodermata	Echinozoa	G	PON_G	PIK51168.1	MRZV01000386.1	362971	364065	1.3E-10	3.4E-10	2	GCA_002754855.1	NCBI Genome
Brown rock sea cucumber	Holothuria	glaberrima	Deuterostome	Echinodermata	Echinozoa	A	PON_A	Hglab.03514g1.t1	Hglab.03514	38863	39960	2.5E-15	4.5E-15	1	GCA_009936505.1	http://ryanlab.whitney.ufl.edu/genomes/Holothuria_glaberrima/downloads/	https://www.frontiersin.org/articles/10.3389/fmars.2021.603410/full
Brown rock sea cucumber	Holothuria	glaberrima	Deuterostome	Echinodermata	Echinozoa	B	PON_B	Hglab.07799g1.t1	Hglab.07799	18079	19158	4.6E-13	1.4E-12	2	GCA_009936505.1	http://ryanlab.whitney.ufl.edu/genomes/Holothuria_glaberrima/downloads/	https://www.frontiersin.org/articles/10.3389/fmars.2021.603410/full
Brown rock sea cucumber	Holothuria	glaberrima	Deuterostome	Echinodermata	Echinozoa	C1	PON_C1	Hglab.26991g1.t1	Hglab.26991	10278	10940	5.3E-13	9.1E-13	1	GCA_009936505.1	http://ryanlab.whitney.ufl.edu/genomes/Holothuria_glaberrima/downloads/	https://www.frontiersin.org/articles/10.3389/fmars.2021.603410/full
Brown rock sea cucumber	Holothuria	glaberrima	Deuterostome	Echinodermata	Echinozoa	C2	PON_C2	Hglab.26991g2.t1	Hglab.26991	6149	7183	5.3E-13	1.1E-12	1	GCA_009936505.1	http://ryanlab.whitney.ufl.edu/genomes/Holothuria_glaberrima/downloads/	https://www.frontiersin.org/articles/10.3389/fmars.2021.603410/full
Brown rock sea cucumber	Holothuria	glaberrima	Deuterostome	Echinodermata	Echinozoa	D	PON_D	Hglab.05274g1.t1	Hglab.05274	17821	39207	1.3E-12	4.4E-12	3	GCA_009936505.1	http://ryanlab.whitney.ufl.edu/genomes/Holothuria_glaberrima/downloads/	https://www.frontiersin.org/articles/10.3389/fmars.2021.603410/full
Brown rock sea cucumber	Holothuria	glaberrima	Deuterostome	Echinodermata	Echinozoa	E	PON_E	Hglab.17050g1.t1	Hglab.17050	19687	20298	1.4E-12	2.4E-12	1	GCA_009936505.1	http://ryanlab.whitney.ufl.edu/genomes/Holothuria_glaberrima/downloads/	https://www.frontiersin.org/articles/10.3389/fmars.2021.603410/full
Brown rock sea cucumber	Holothuria	glaberrima	Deuterostome	Echinodermata	Echinozoa	F	PON_F	Hglab.49478g1.t1	Hglab.49478	797	1909	6.1E-12	1.1E-11	1	GCA_009936505.1	http://ryanlab.whitney.ufl.edu/genomes/Holothuria_glaberrima/downloads/	https://www.frontiersin.org/articles/10.3389/fmars.2021.603410/full
Green sea urchin	Lytechinus	variegatus	Deuterostome	Echinodermata	Echinozoa	A1	PON_A1	XP_041475706.1	NC_054740.1	78498582	78511911	1.2E-18	1.3E-17	2	GCF_018143015.1	NCBI Genome
Green sea urchin	Lytechinus	variegatus	Deuterostome	Echinodermata	Echinozoa	A2	PON_A2	XP_041475696.1	NC_054740.1	78477450	78494622	4.4E-07	8.7E-16	2	GCF_018143015.1	NCBI Genome
Green sea urchin	Lytechinus	variegatus	Deuterostome	Echinodermata	Echinozoa	B	PON_B	XP_041480849.1	NC_054754.1	27291129	27300768	1.7E-15	5.9E-15	2	GCF_018143015.1	NCBI Genome
Green sea urchin	Lytechinus	variegatus	Deuterostome	Echinodermata	Echinozoa	C	PON_C	XP_041453090.1	NC_054758.1	9710278	9726181	1.3E-13	4.7E-13	3	GCF_018143015.1	NCBI Genome
Green sea urchin	Lytechinus	variegatus	Deuterostome	Echinodermata	Echinozoa	D	PON_D	XP_041465820.1	NC_054744.1	47424681	47437781	8.2E-13	2.0E-12	1	GCF_018143015.1	NCBI Genome
Green sea urchin	Lytechinus	variegatus	Deuterostome	Echinodermata	Echinozoa	E	PON_E	XP_041465854.1	NC_054744.1	48404365	48418740	8.3E-13	2.0E-12	1	GCF_018143015.1	NCBI Genome
Purple sea urchin	Strongylocentrotus	purpuratus	Deuterostome	Echinodermata	Echinozoa	A1	PON_A1	XP_030829825.1	NW_022145613.1	36921622	36929879	4.9E-17	1.3E-16	2	GCF_000002235.5	NCBI Genome
Purple sea urchin	Strongylocentrotus	purpuratus	Deuterostome	Echinodermata	Echinozoa	A2	PON_A2	XP_030829544.1	NW_022145613.1	36888977	36893546	1.6E-11	2.3E-11	1	GCF_000002235.5	NCBI Genome
Purple sea urchin	Strongylocentrotus	purpuratus	Deuterostome	Echinodermata	Echinozoa	B	PON_B	XP_001175598.3	NW_022145615.1	17240408	17253425	3.1E-14	6.9E-17	1	GCF_000002235.5	NCBI Genome
Purple sea urchin	Strongylocentrotus	purpuratus	Deuterostome	Echinodermata	Echinozoa	C1	PON_C1	XP_030843757.1	NW_022145602.1	20709660	20721469	3.9E-10	1.6E-09	2	GCF_000002235.5	NCBI Genome
Purple sea urchin	Strongylocentrotus	purpuratus	Deuterostome	Echinodermata	Echinozoa	C2	PON_C2	XP_030843759.1	NW_022145602.1	20741098	20759490	9.0E-13	2.6E-12	1	GCF_000002235.5	NCBI Genome
Hawaiian acorn worm	Ptychodera	flava	Deuterostome	Hemichordata	Hemichordata	A1	PON_A1	pfl_40v0_9_20150316_1g25769.t1 scaffold47285_cov141	scaffold47285	12566	48413	2.6E-56	6.5E-19	3	GCA_001465055.1	https://marinegenomics.oist.jp/acornworm/viewer/download?project_id=33	https://www.nature.com/articles/nature16150
Hawaiian acorn worm	Ptychodera	flava	Deuterostome	Hemichordata	Hemichordata	A2	PON_A2	pfl_40v0_9_20150316_1g25770.t1 scaffold47285_cov141	scaffold47285	50396	55256	5.8E-22	1.1E-21	1	GCA_001465055.1	https://marinegenomics.oist.jp/acornworm/viewer/download?project_id=33	https://www.nature.com/articles/nature16150
Hawaiian acorn worm	Ptychodera	flava	Deuterostome	Hemichordata	Hemichordata	B1	PON_B1	pfl_40v0_9_20150316_1g25773.t1 scaffold47285_cov141	scaffold47285	108769	194729	3.1E-32	7.9E-19	5	GCA_001465055.1	https://marinegenomics.oist.jp/acornworm/viewer/download?project_id=33	https://www.nature.com/articles/nature16150
Hawaiian acorn worm	Ptychodera	flava	Deuterostome	Hemichordata	Hemichordata	B2	PON_B2	pfl_40v0_9_20150316_1g25774.t1 scaffold47285_cov141	scaffold47285	196675	246925	1.2E-56	2.9E-21	3	GCA_001465055.1	https://marinegenomics.oist.jp/acornworm/viewer/download?project_id=33	https://www.nature.com/articles/nature16150
Hawaiian acorn worm	Ptychodera	flava	Deuterostome	Hemichordata	Hemichordata	C	PON_C	pfl_40v0_9_20150316_1g7253.t1 scaffold3529_cov130	scaffold3529	285734	314487	1.8E-18	4.9E-18	1	GCA_001465055.1	https://marinegenomics.oist.jp/acornworm/viewer/download?project_id=33	https://www.nature.com/articles/nature16150
Hawaiian acorn worm	Ptychodera	flava	Deuterostome	Hemichordata	Hemichordata	D	PON_D	pfl_40v0_9_20150316_1g5239.t1 scaffold2441_cov125	scaffold2441	7924	142608	1.2E-17	1.8E-16	2	GCA_001465055.1	https://marinegenomics.oist.jp/acornworm/viewer/download?project_id=33	https://www.nature.com/articles/nature16150
Hawaiian acorn worm	Ptychodera	flava	Deuterostome	Hemichordata	Hemichordata	E	PON_E	pfl_40v0_9_20150316_1g26599.t1 scaffold56585_cov110	scaffold56585	1055	136888	8.5E-15	4.1E-14	2	GCA_001465055.1	https://marinegenomics.oist.jp/acornworm/viewer/download?project_id=33	https://www.nature.com/articles/nature16150
Newfoundland acorn worm	Saccoglossus	kowalevskii	Deuterostome	Hemichordata	Hemichordata	A1	PON_A1	XP_006820209.1	NW_003137821.1	624298	629767	2.2E-22	4.6E-22	1	GCF_000003605.2	NCBI Genome
Newfoundland acorn worm	Saccoglossus	kowalevskii	Deuterostome	Hemichordata	Hemichordata	A2	PON_A2	XP_006820192.1	NW_003137821.1	643903	645574	5.1E-08	9.7E-08	1	GCF_000003605.2	NCBI Genome
Newfoundland acorn worm	Saccoglossus	kowalevskii	Deuterostome	Hemichordata	Hemichordata	B1	PON_B1	XP_002731966.1	NW_003111481.1	28103	34802	9.1E-21	2.3E-20	1	GCF_000003605.2	NCBI Genome
Newfoundland acorn worm	Saccoglossus	kowalevskii	Deuterostome	Hemichordata	Hemichordata	B2	PON_B2	XP_006813029.1	NW_003111481.1	58998	63941	5.0E-18	9.0E-18	1	GCF_000003605.2	NCBI Genome
n/a	Monosiga	brevicollis	Outgroup	Choanozoa	Choanoflagellatea		None	n/a	n/a	n/a	n/a	n/a	n/a	n/a	GCF_000002865.3_	NCBI Genome
n/a	Salpingoeca	rosetta	Outgroup	Choanozoa	Choanoflagellatea		None	n/a	n/a	n/a	n/a	n/a	n/a	n/a	GCF_000188695.1	NCBI Genome
Aiptasia	Exaiptasia	diaphana	Outgroup	Cnidaria	Anthozoa	A	PON_A	XP_020908492.1	NW_018387372.1	64990	76732	5.4E-20	1.6E-19	2	GCF_001417965.1	NCBI Genome
Aiptasia	Exaiptasia	diaphana	Outgroup	Cnidaria	Anthozoa	B	PON_B	XP_020902252.1	NW_018385879.1	261782	265543	7.3E-13	1.8E-12	2	GCF_001417965.1	NCBI Genome
Starlet sea anemone	Nematostella	vectensis	Outgroup	Cnidaria	Anthozoa	A	PON_A	NV2t009143001.1	14	9783903	9809870	2.30E-15	6.00E-15	1	NV2	https://simrbase.stowers.org/starletseaanemone	https://www.biorxiv.org/content/10.1101/2020.10.30.359448v2
Starlet sea anemone	Nematostella	vectensis	Outgroup	Cnidaria	Anthozoa	B	PON_B	NV2t008271001.1	14	402569	416534	5.10E-14	8.40E-14	1	NV2	https://simrbase.stowers.org/starletseaanemone	https://www.biorxiv.org/content/10.1101/2020.10.30.359448v2
n/a	Scolanthus	callimorphus	Outgroup	Cnidaria	Anthozoa		None	n/a	n/a	n/a	n/a	n/a	n/a	n/a	NY_Scal100_v1	https://simrbase.stowers.org/wormanemone
Sea wasp	Alatina	alata	Outgroup	Cnidaria	Cubozoa	A	PON_A	Aala_g2186.t1	n/a	n/a	n/a	5.20E-15	9.40E-15	1	v1	https://github.com/josephryan/Ohdera_et_al_2018/tree/master/AA_Files	https://academic.oup.com/gigascience/article/8/7/giz069/5524763?login=true
Sea wasp	Alatina	alata	Outgroup	Cnidaria	Cubozoa	B	PON_B	Aala_g1124.t1	n/a	n/a	n/a	1.70E-14	2.90E-14	2	v1	https://github.com/josephryan/Ohdera_et_al_2018/tree/master/AA_Files	https://academic.oup.com/gigascience/article/8/7/giz069/5524763?login=true
Sea wasp	Alatina	alata	Outgroup	Cnidaria	Cubozoa	C	PON_C	Aala_g1662.t1	n/a	n/a	n/a	1.70E-14	2.90E-14	2	v1	https://github.com/josephryan/Ohdera_et_al_2018/tree/master/AA_Files	https://academic.oup.com/gigascience/article/8/7/giz069/5524763?login=true
Box jellyfish	Morbakka	virulenta	Outgroup	Cnidaria	Cubozoa	A	PON_A	scaffold37.g36.t1	scaffold37	1278868	1280852	3.5E-18	8.7E-18	2	GCA_003991215.1	https://marinegenomics.oist.jp/morbakka_virulenta/viewer/download?project_id=70	https://www.nature.com/articles/s41559-019-0853-y
Box jellyfish	Morbakka	virulenta	Outgroup	Cnidaria	Cubozoa	B	PON_B	scaffold297.g23.t1	scaffold297	744738	773806	3.2E-10	2.8E-09	2	GCA_003991215.1	https://marinegenomics.oist.jp/morbakka_virulenta/viewer/download?project_id=70	https://www.nature.com/articles/s41559-019-0853-y
Marine jellyfish	Clytia	hemisphaerica	Outgroup	Cnidaria	Hydrozoa	A1	PON_A1	XLOC_031900	scaffold_17	72539	76590	3.20E-08	1.00E-07	1	v1	https://zenodo.org/record/1470436	https://www.nature.com/articles/s41559-019-0833-2#data-availability
Marine jellyfish	Clytia	hemisphaerica	Outgroup	Cnidaria	Hydrozoa	A2	PON_A2	XLOC_031907	scaffold_17	70731	85158	7.60E-08	1.80E-07	1	v1	https://zenodo.org/record/1470436	https://www.nature.com/articles/s41559-019-0833-2#data-availability
Green hydra	Hydra	viridissima	Outgroup	Cnidaria	Hydrozoa		PON	scaffold132.g5.t1	scaffold132	69085	70378	7.6E-10	2.2E-09	3	GCA_014706445.1	https://marinegenomics.oist.jp/hydra_viridissima_a99/viewer/download?project_id=82	https://www.ncbi.nlm.nih.gov/pmc/articles/PMC7642931/
Swiftwater hydra	Hydra	vulgaris	Outgroup	Cnidaria	Hydrozoa		PON	XP_002165955.1	NW_004173010.1	7162	8585	1.9E-09	1.9E-09	2	GCF_000004095.1	NCBI Genome
n/a	Myxobolus	honghuensis	Outgroup	Cnidaria	Mxyozoa		None	n/a	n/a	n/a	n/a	n/a	n/a	n/a	GWHBFXL00000000	https://dataverse.harvard.edu/dataset.xhtml?persistentId=doi:10.7910/DVN/INLEPM	https://bmcbiol.biomedcentral.com/articles/10.1186/s12915-022-01249-8#availability-of-data-and-materials
n/a	Thelohanellus	kitauei	Outgroup	Cnidaria	Mxyozoa		None	n/a	n/a	n/a	n/a	n/a	n/a	n/a	GCA_000827895.1	NCBI Genome
Moon jellyfish	Aurelia	aurita	Outgroup	Cnidaria	Scyphozoa		PON	Seg1666.6	Segg1666	126207	130189	5.2E-18	2.1E-17	2	GCA_004194415.1	https://drive.google.com/drive/folders/1NC6bZ9cxWkZyofOsMPzrxIH3C7m1ySiu	https://www.nature.com/articles/s41559-018-0719-8
Upside-down jellyfish	Cassiopea	xamachana	Outgroup	Cnidaria	Scyphozoa		PON	Cxam_g25080.t1	n/a	n/a	n/a	1.00E-15	2.90E-15	2	v1	https://github.com/josephryan/Ohdera_et_al_2018/tree/master/AA_Files	https://academic.oup.com/gigascience/article/8/7/giz069/5524763?login=true
Stalked jellyfish	Calvadosia	cruxmelitensis	Outgroup	Cnidaria	Staurozoa	A1	PON_A1	g1312.t1	n/a	n/a	n/a	9.30E-20	1.50E-19	2	v1	https://github.com/josephryan/Ohdera_et_al_2018/tree/master/AA_Files	https://academic.oup.com/gigascience/article/8/7/giz069/5524763?login=true
Stalked jellyfish	Calvadosia	cruxmelitensis	Outgroup	Cnidaria	Staurozoa	A2	PON_A2	g1312.t2	n/a	n/a	n/a	8.70E-20	2.10E-19	1	v1	https://github.com/josephryan/Ohdera_et_al_2018/tree/master/AA_Files	https://academic.oup.com/gigascience/article/8/7/giz069/5524763?login=true
Stalked jellyfish	Calvadosia	cruxmelitensis	Outgroup	Cnidaria	Staurozoa	B	PON_B	g1609.t1	n/a	n/a	n/a	7.50E-12	1.60E-11	1	v1	https://github.com/josephryan/Ohdera_et_al_2018/tree/master/AA_Files	https://academic.oup.com/gigascience/article/8/7/giz069/5524763?login=true
n/a	Mnemiopsis	leidyi	Outgroup	Ctenophora	Lobata		None	n/a	n/a	n/a	n/a	n/a	n/a	n/a	GCA_000226015.1	https://kona.nhgri.nih.gov/mnemiopsis/	https://www.ncbi.nlm.nih.gov/pmc/articles/PMC3920664/
n/a	Hormiphora	californensis	Outgroup	Ctenophora	Tentaculata		None	n/a	n/a	n/a	n/a	n/a	n/a	n/a	Hcv1.av93	https://zenodo.org/record/4074309	https://academic.oup.com/g3journal/article/11/11/jkab302/6358137#306376855
n/a	Pleurobrachia	bachei	Outgroup	Ctenophora	Tentaculata		None	n/a	n/a	n/a	n/a	n/a	n/a	n/a	GCA_000695325.1	https://neurobase.rc.ufl.edu/pleurobrachia/download	https://www.nature.com/articles/nature13400
n/a	Hoilungia	hongkongensis	Outgroup	Placozoa	Trichoplacidae		None	n/a	n/a	n/a	n/a	n/a	n/a	n/a	v1	https://bitbucket.org/molpalmuc/hoilungia-genome/src/master/	https://journals.plos.org/plosbiology/article?id=10.1371/journal.pbio.2005359
n/a	Trichoplax	adherens_strain:Grell-BS-1999	Outgroup	Placozoa	Trichoplacidae		None	n/a	n/a	n/a	n/a	n/a	n/a	n/a	GCA_000150275.1	NCBI Genome
n/a	Trichoplax	sp.H2	Outgroup	Placozoa	Trichoplacidae		None	n/a	n/a	n/a	n/a	n/a	n/a	n/a	GCA_003344405.1	NCBI Genome
n/a	Leucosolenia	complicata	Outgroup	Porifera	Calcisponges		None	n/a	n/a	n/a	n/a	n/a	n/a	n/a	v1	https://datadryad.org/stash/dataset/doi:10.5061/dryad.tn0f3	https://www.nature.com/articles/nature13881
n/a	Sycon	ciliatum	Outgroup	Porifera	Calcisponges		None	n/a	n/a	n/a	n/a	n/a	n/a	n/a	v1	https://datadryad.org/stash/dataset/doi:10.5061/dryad.tn0f3	https://www.nature.com/articles/nature13881
Marine sponge	Amphimedon	queenslandica	Outgroup	Porifera	Demospongiae		PON	XP_011409611.2	NW_003546253.1	522847	524853	8.00E-13	1.90E-12	1	GCF_000090795.1	NCBI Genome
n/a	Ephydatia	muelleri	Outgroup	Porifera	Demospongiae		None	n/a	n/a	n/a	n/a	n/a	n/a	n/a	GCA_013339895.1	https://spaces.facsci.ualberta.ca/ephybase/resources/	https://pubmed.ncbi.nlm.nih.gov/32719321/
Elephant ear sponge	Stylissa	carteri	Outgroup	Porifera	Demospongiae	A	PON_A	maker-SC_scaffold3952-augustus-gene-0.34-mRNA-1	SC_scaffold3952	51175	53880	1.9E-15	3.6E-15	2	Version 1.0	http://sc.reefgenomics.org/download/	https://bmcgenomics.biomedcentral.com/articles/10.1186/s12864-016-2501-0
Elephant ear sponge	Stylissa	carteri	Outgroup	Porifera	Demospongiae	B	PON_B	maker-SC_scaffold79975-snap-gene-0.4-mRNA-1	SC_scaffold79975	229	3077	3.7E-14	6.8E-14	2	Version 1.0	http://sc.reefgenomics.org/download/	https://bmcgenomics.biomedcentral.com/articles/10.1186/s12864-016-2501-0
Barrel sponge	Xestospongia	testudinaria	Outgroup	Porifera	Demospongiae		PON	maker-XT_scaffold4842-augustus-gene-0.29-mRNA-1	XT_scaffold4842	10276	15290	2.0E-10	5.0E-10	1	Version 1.0	http://xt.reefgenomics.org/download/	https://bmcgenomics.biomedcentral.com/articles/10.1186/s12864-016-2501-0
Slime sponge	Oscarella	carmela	Outgroup	Porifera	Hexactinellida	A	PON_A	Oscarella_carmela_15371	n/a	n/a	n/a	1.1E-14	9.4E-14	2	transcriptome	http://comparative.reefgenomics.org/datasets.html	https://elifesciences.org/articles/13288#data
Slime sponge	Oscarella	carmela	Outgroup	Porifera	Hexactinellida	B	PON_B	Oscarella_carmela_19759	n/a	n/a	n/a	1.10E-10	1.80E-08	1	transcriptome	http://comparative.reefgenomics.org/datasets.html	https://elifesciences.org/articles/13288#data
Slime sponge	Oscarella	carmela	Outgroup	Porifera	Hexactinellida	C	PON_C	Oscarella_carmela_1705	n/a	n/a	n/a	4.20E-08	5.00E-08	1	transcriptome	http://comparative.reefgenomics.org/datasets.html	https://elifesciences.org/articles/13288#data
Acoela Flatworm	Praesagittifera	naikaiensis	Outgroup	Xenacoelmorpha	Convolutidae		PON	g8869.t1	n/a	n/a	n/a	2.4E-12	6.6E-12	1	ver. 1.0	http://gigadb.org/dataset/100564	https://academic.oup.com/gigascience/article/8/4/giz023/5429687
Three-banded panther worm	Hofstenia	miamia	Outgroup	Xenacoelmorpha	Hofsteniidae		PON	transcript:HMIM006351-RA	SCFE01000021.1	2500046	2505973	3.90E-15	9.70E-15	1	HmiaM1	EnsemblMetazoa
n/a	Ixodes	scapularis	Protostome	Ecdysozoa	Chelicerata		None	n/a	n/a	n/a	n/a	n/a	n/a	n/a	GCF_016920785.2	NCBI Genome
n/a	Stegodyphus	mimosarum	Protostome	Ecdysozoa	Chelicerata		None	n/a	n/a	n/a	n/a	n/a	n/a	n/a	GCA_000611955.2	NCBI Genome
n/a	Armadillidium	vulgare	Protostome	Ecdysozoa	Crustacean		None	n/a	n/a	n/a	n/a	n/a	n/a	n/a	GCA_004104545.1	NCBI Genome
n/a	Tigriopus	californicus	Protostome	Ecdysozoa	Crustacean		None	n/a	n/a	n/a	n/a	n/a	n/a	n/a	GCA_007210705.1	NCBI Genome
n/a	Drosophila	melanogaster	Protostome	Ecdysozoa	Insecta		None	n/a	n/a	n/a	n/a	n/a	n/a	n/a	GCF_000001215.4	NCBI Genome
n/a	Orchesella	cincta	Protostome	Ecdysozoa	Insecta		None	n/a	n/a	n/a	n/a	n/a	n/a	n/a	GCA_001718145.1	NCBI Genome
Nematode 1	Angiostrongylus	cantonensis	Protostome	Ecdysozoa	Nematode	A1	PON_A1	KAE9421692.1	MQTX01000039.1	1282339	1295423	7.8E-17	1.2E-15	2	GCA_009735665.1	NCBI Genome
Nematode 1	Angiostrongylus	cantonensis	Protostome	Ecdysozoa	Nematode	A2	PON_A2	KAE9421732.1	MQTX01000039.1	1295824	1308372	1.6E-07	4.0E-07	1	GCA_009735665.1	NCBI Genome
n/a	Angiostrongylus	costaricensis	Protostome	Ecdysozoa	Nematode		None	n/a	n/a	n/a	n/a	n/a	n/a	n/a	GCA_900624975.1	NCBI Genome
Nematode 2	Caenorhabditis	bovis	Protostome	Ecdysozoa	Nematode		PON	CAB3408942.1	CADEPM010000007.1	3250390	3252138	1.5E-22	2.8E-20	1	GCA_902829315.1	NCBI Genome
Nematode 3	Caenorhabditis	latens	Protostome	Ecdysozoa	Nematode	A	PON_A	OZF87717.1	NIPN01000369.1	34314	36418	9.3E-30	1.8E-28	5	GCA_002259235.1	NCBI Genome
Nematode 3	Caenorhabditis	latens	Protostome	Ecdysozoa	Nematode	B	PON_B	OZG17427.1	NIPN01000036.1	390279	393550	9.4E-21	1.8E-09	3	GCA_002259235.1	NCBI Genome
Nematode 4	Caenorhabditis	remanei	Protostome	Ecdysozoa	Nematode	A	PON_A	XP_003115086.1	NW_003319696.1	1249038	1251294	7.6E-31	2.2E-28	5	GCF_000149515.1	NCBI Genome
Nematode 4	Caenorhabditis	remanei	Protostome	Ecdysozoa	Nematode	B	PON_B	XP_003105483.1	NW_003319669.1	251901	254722	2.1E-18	4.3E-18	1	GCF_000149515.1	NCBI Genome
Nematode 4	Caenorhabditis	remanei	Protostome	Ecdysozoa	Nematode	C1	PON_C1	XP_003104756.1	NW_003319664.1	212829	213807	1.3E-10	3.2E-10	1	GCF_000149515.1	NCBI Genome
Nematode 4	Caenorhabditis	remanei	Protostome	Ecdysozoa	Nematode	C2	PON_C2	XP_003104731.1	NW_003319664.1	214493	215793	7.3E-08	3.8E-07	3	GCF_000149515.1	NCBI Genome
Nematode 4	Caenorhabditis	remanei	Protostome	Ecdysozoa	Nematode	D	PON_D	XP_003116168.1	NW_003319698.1	472401	473692	1.2E-09	4.2E-09	2	GCF_000149515.1	NCBI Genome
Nematode 5	Haemonchus	placei	Protostome	Ecdysozoa	Nematode	A1	PON_A1	VDO81180.1	UZAF01021820.1	9165	11734	5.5E-18	7.8E-16	2	GCA_900617895.1	NCBI Genome
Nematode 5	Haemonchus	placei	Protostome	Ecdysozoa	Nematode	A2	PON_A2	VDO81179.1	UZAF01021820.1	5186	8761	3.8E-08	2.0E-07	2	GCA_900617895.1	NCBI Genome
Nematode 6	Halicephalobus	sp.NKZ332	Protostome	Ecdysozoa	Nematode	A	PON_A	KAE9552281.1	VOSG01000143.1	3527	4479	6.4E-14	3.3E-13	2	GCA_009761265.1	NCBI Genome
Nematode 6	Halicephalobus	sp.NKZ332	Protostome	Ecdysozoa	Nematode	B	PON_B	KAE9553026.1	VOSG01000103.1	786	2883	3.1E-12	1.0E-11	2	GCA_009761265.1	NCBI Genome
n/a	Necator	americanus	Protostome	Ecdysozoa	Nematode		None	n/a	n/a	n/a	n/a	n/a	n/a	n/a	GCF_000507365.1	NCBI Genome
Nematode 7	Nippostrongylus	brasiliensis	Protostome	Ecdysozoa	Nematode	A	PON_A	VDL78933.1	UYSL01021697.1	678	15068	6.6E-25	1.9E-11	3	GCA_900618405.1	NCBI Genome
Nematode 7	Nippostrongylus	brasiliensis	Protostome	Ecdysozoa	Nematode	B	PON_B	VDL64733.1	UYSL01001021.1	1224	6283	5.0E-14	4.7E-12	2	GCA_900618405.1	NCBI Genome
Nematode 8	Pristionchus	pacificus	Protostome	Ecdysozoa	Nematode	A1	PON_A1	KAF8375355.1	ABKE04000002.1	8694136	8696298	2.3E-16	7.1E-16	1	GCA_000180635.4	NCBI Genome
Nematode 8	Pristionchus	pacificus	Protostome	Ecdysozoa	Nematode	A2	PON_A2	KAF8370285.1	ABKE04000002.1	8682175	8688846	2.2E-13	4.7E-13	1	GCA_000180635.4	NCBI Genome
Nematode 8	Pristionchus	pacificus	Protostome	Ecdysozoa	Nematode	B1	PON_B1	KAF8365838.1	ABKE04000003.1	11592626	11594322	6.2E-15	5.1E-14	2	GCA_000180635.4	NCBI Genome
Nematode 8	Pristionchus	pacificus	Protostome	Ecdysozoa	Nematode	B2	PON_B2	KAF8367485.1	ABKE04000003.1	11590732	11592476	1.8E-12	4.1E-12	1	GCA_000180635.4	NCBI Genome
Nematode 8	Pristionchus	pacificus	Protostome	Ecdysozoa	Nematode	C	PON_C	KAF8375712.1	ABKE04000002.1	29136848	29140513	3.7E-10	8.4E-10	1	GCA_000180635.4	NCBI Genome
n/a	Soboliphyme	baturini	Protostome	Ecdysozoa	Nematode		None	n/a	n/a	n/a	n/a	n/a	n/a	n/a	GCA_900618415.1	NCBI Genome
Nematode 9	Strongyloides	ratti	Protostome	Ecdysozoa	Nematode	A	PON_A	XP_024510140.1	NC_037309.1	1294558	1295646	9.9E-16	9.9E-16	3	GCF_001040885.1	NCBI Genome
Nematode 9	Strongyloides	ratti	Protostome	Ecdysozoa	Nematode	B	PON_B	XP_024507748.1	NC_037308.1	10098148	10099508	3.1E-11	7.9E-11	2	GCF_001040885.1	NCBI Genome
n/a	Teladorsagia	circumcincta	Protostome	Ecdysozoa	Nematode		None	n/a	n/a	n/a	n/a	n/a	n/a	n/a	GCA_002352805.1	NCBI Genome
Priapulid	Priapulus	caudatus	Protostome	Ecdysozoa	Priapulid		PON	XP_014671113.1	NW_014577649.1	175960	187370	4.4E-11	8.9E-11	2	GCF_000485595.1	NCBI Genome
Water bear	Hypsibius	dujardini	Protostome	Ecdysozoa	Tardigrade	A1	PON_A1	OQV11759.1	MTYJ01000162.1	118536	120031	6.0E-18	1.2E-17	1	GCA_002082055.1	NCBI Genome
Water bear	Hypsibius	dujardini	Protostome	Ecdysozoa	Tardigrade	A2	PON_A2	OQV11762.1	MTYJ01000162.1	124445	127154	6.0E-16	1.4E-15	2	GCA_002082055.1	NCBI Genome
Water bear	Hypsibius	dujardini	Protostome	Ecdysozoa	Tardigrade	A3	PON_A3	OQV11765.1	MTYJ01000162.1	138825	143702	7.8E-35	8.2E-17	2	GCA_002082055.1	NCBI Genome
Moss piglet	Ramazzottius	varieornatus	Protostome	Ecdysozoa	Tardigrade	A1	PON_A1	GAU93819.1	BDGG01000002.1	6923357	6925159	3.9E-19	1.3E-17	3	GCA_001949185.1	NCBI Genome
Moss piglet	Ramazzottius	varieornatus	Protostome	Ecdysozoa	Tardigrade	A2	PON_A2	GAU93820.1	BDGG01000002.1	6925616	6927515	2.1E-14	4.3E-14	1	GCA_001949185.1	NCBI Genome
n/a	Amynthas	corticis	Protostome	Spiralia	Annelida		None	n/a	n/a	n/a	n/a	n/a	n/a	n/a	GWHAOSM00000000.1	https://ngdc.cncb.ac.cn/gwh/Assembly/12838/show	https://www.nature.com/articles/s42003-021-01659-4
Marine annelid	Dimorphilus	gyrociliatus	Protostome	Spiralia	Annelida		PON	CAD5126981.1	CAJFCJ010000116.1	51664	52761	1.2E-10	2.9E-10	2	GCA_904063045.1	NCBI Genome
n/a	Eisenia	fetida	Protostome	Spiralia	Annelida		None	n/a	n/a	n/a	n/a	n/a	n/a	n/a	GCA_900000155.1	https://figshare.com/articles/dataset/GFF_file_CDS_and_Protein_Sequences_rar/6142322/1	https://www.sciencedirect.com/science/article/pii/S2352340918309193
n/a	Hirudo	medicinalis	Protostome	Spiralia	Annelida		None	n/a	n/a	n/a	n/a	n/a	n/a	n/a	GCA_903470615.1	https://zenodo.org/record/3555585	https://www.nature.com/articles/s41598-020-66749-5
Earthworm	Metaphire	vulgaris	Protostome	Spiralia	Annelida		PON	MV004003020	n/a	n/a	n/a	1.7E-29	6.9E-15	2	GCA_018105865.1	https://peerj.com/articles/10313/#supplemental-information	https://peerj.com/articles/10313/
Pacific oyster	Crassostrea	gigas	Protostome	Spiralia	Bivalve	A	PON_A	XP_034302021.1	NC_047565.1	20895823	20916703	9.1E-16	1.8E-15	1	GCF_902806645.1	NCBI Genome
Pacific oyster	Crassostrea	gigas	Protostome	Spiralia	Bivalve	B	PON_B	XP_011454065.2	NC_047564.1	4585794	4593909	3.7E-15	1.0E-14	1	GCF_902806645.1	NCBI Genome
Great scallop	Pecten	maximus	Protostome	Spiralia	Bivalve	A	PON_A	XP_033738686.1	NC_047018.1	43256433	43259773	4.0E-13	5.6E-13	1	GCF_902652985.1	NCBI Genome
Great scallop	Pecten	maximus	Protostome	Spiralia	Bivalve	B	PON_B	XP_033738638.1	NC_047018.1	41931516	41941569	2.6E-12	5.2E-12	1	GCF_902652985.1	NCBI Genome
Great scallop	Pecten	maximus	Protostome	Spiralia	Bivalve	C	PON_C	XP_033729289.1	NW_022979262.1	42	12313	1.6E-12	4.3E-12	1	GCF_902652985.1	NCBI Genome
Great scallop	Pecten	maximus	Protostome	Spiralia	Bivalve	D1	PON_D1	XP_033741944.1	NC_047019.1	49690463	49719802	4.5E-12	9.6E-12	1	GCF_902652985.1	NCBI Genome
Great scallop	Pecten	maximus	Protostome	Spiralia	Bivalve	D2	PON_D2	XP_033741689.1	NC_047019.1	49730989	49741682	1.1E-10	2.4E-10	2	GCF_902652985.1	NCBI Genome
Great scallop	Pecten	maximus	Protostome	Spiralia	Bivalve	D3	PON_D3	XP_033741687.1	NC_047019.1	49764123	49778054	5.5E-11	7.4E-11	2	GCF_902652985.1	NCBI Genome
Great scallop	Pecten	maximus	Protostome	Spiralia	Bivalve	E	PON_E	XP_033728557.1	NC_047033.1	7137430	7168276	1.8E-11	3.9E-11	1	GCF_902652985.1	NCBI Genome
Great scallop	Pecten	maximus	Protostome	Spiralia	Bivalve	F	PON_F	XP_033731280.1	NW_022982764.1	821	8726	2.2E-11	4.9E-11	1	GCF_902652985.1	NCBI Genome
Great scallop	Pecten	maximus	Protostome	Spiralia	Bivalve	G	PON_G	XP_033741934.1	NC_047019.1	49126885	49144439	2.2E-09	5.3E-09	1	GCF_902652985.1	NCBI Genome
Brachiopod	Lingula	anatina	Protostome	Spiralia	Brachiopods	A	PON_A	XP_013390331.1	NW_019773544.1	212	5320	5.2E-16	1.1E-15	1	GCF_001039355.2	NCBI Genome
Brachiopod	Lingula	anatina	Protostome	Spiralia	Brachiopods	B	PON_B	XP_013421187.1	NW_019775776.1	165929	171933	1.3E-15	2.8E-15	2	GCF_001039355.2	NCBI Genome
n/a	Bugula	neritina	Protostome	Spiralia	Bryozoan		None	n/a	n/a	n/a	n/a	n/a	n/a	n/a	GCF_001039355.2	NCBI Genome
Squid	Architeuthis	dux	Protostome	Spiralia	Cephalopod		PON	pred2_24116.1	Sc3x4tf_414	565383	522003	6.20E-14	4.10E-14	1	VCCN01000000	https://ftp.cngb.org/pub/gigadb/pub/10.5524/100001_101000/100676/	https://academic.oup.com/gigascience/article/9/1/giz152/5697198#191761612
Nautilus	Nautilus	pompilius	Protostome	Spiralia	Cephalopod		PON	GWHPBECW003041	GWHBECW00000311	1430690	1450774	1.20E-14	2.90E-14	1	GWHBECW00000000	https://ngdc.cncb.ac.cn/gwh/Assembly/21849/show	https://www.ncbi.nlm.nih.gov/pmc/articles/PMC8257504/
Octopus	Octopus	bimaculoids	Protostome	Spiralia	Cephalopod		PON	XP_014776360.1	NW_014669463.1	134289	164678	6.9E-17	1.3E-16	1	GCF_001194135.1	NCBI Genome
Cuddlefish	Sepia	pharaonis	Protostome	Spiralia	Cephalopod		PON	CAE1156049.1	CAHIKZ030000149.1	576547	605517	1.3E-13	2.5E-13	1	GCA_903632075.3	NCBI Genome
n/a	Dicyema	Japonicum	Protostome	Spiralia	Dicyemids		None	n/a	n/a	n/a	n/a	n/a	n/a	n/a	GCA_011109175.1	https://marinegenomics.oist.jp/dicyemid/viewer/download?project_id=77	https://www.ncbi.nlm.nih.gov/pmc/articles/PMC6736024/
Green sea slug	Elysia	chlorotica	Protostome	Spiralia	Gastropod	A	PON_A	RUS74703.1	RQTK01000807.1	95623	109039	6.1E-24	8.3E-12	3	GCA_003991915.1	NCBI Genome
Green sea slug	Elysia	chlorotica	Protostome	Spiralia	Gastropod	B	PON_B	RUS78803.1	RQTK01000488.1	2904	8827	3.3E-16	7.6E-16	1	GCA_003991915.1	NCBI Genome
Green sea slug	Elysia	chlorotica	Protostome	Spiralia	Gastropod	C	PON_C	RUS84753.1	RQTK01000194.1	460518	471087	1.4E-13	3.5E-13	1	GCA_003991915.1	NCBI Genome
Deep sea snail	Gigantopelta	aegis	Protostome	Spiralia	Gastropod		PON	XP_041374820.1	NC_054711.1	40984900	41008902	3.2E-15	3.2E-15	3	GCF_016097555.1	NCBI Genome
Golden apple snail	Pomacea	canaliculata	Protostome	Spiralia	Gastropod	A1	PON_A1	XP_025081764.1	NC_037591.1	44646620	44657776	2.7E-18	6.2E-18	1	GCF_003073045.1	NCBI Genome
Golden apple snail	Pomacea	canaliculata	Protostome	Spiralia	Gastropod	A2	PON_A2	XP_025081768.1	NC_037591.1	44661436	44683578	7.5E-20	3.6E-19	2	GCF_003073045.1	NCBI Genome
Golden apple snail	Pomacea	canaliculata	Protostome	Spiralia	Gastropod	A3	PON_A3	XP_025081772.1	NC_037591.1	44669524	44683352	3.9E-20	9.7E-20	1	GCF_003073045.1	NCBI Genome
Ribbon worm	Notospermus	geniculatus	Protostome	Spiralia	Nemertea	A	PON_A	g6868.t1	scaffold155	379496	386331	6.3E-15	1.1E-14	1	GCA_002633025.1	https://marinegenomics.oist.jp/nge_v2/viewer/download?project_id=52	https://www.nature.com/articles/s41559-017-0389-y
Ribbon worm	Notospermus	geniculatus	Protostome	Spiralia	Nemertea	B	PON_B	g31856.t1	scaffold2176	43300	106746	4.2E-14	9.8E-14	1	GCA_002633025.1	https://marinegenomics.oist.jp/nge_v2/viewer/download?project_id=52	https://www.nature.com/articles/s41559-017-0389-y
Horseshoe worm	Phoronis	australis	Protostome	Spiralia	Phoronida		PON	g12919.t1	scaffold346	105393	143183	1.4E-08	3.2E-08	1	GCA_002633005.1	https://marinegenomics.oist.jp/pau_v2/viewer/download?project_id=51	https://www.nature.com/articles/s41559-017-0389-y
n/a	Echinococcus	granulosus	Protostome	Spiralia	Platyhelminthes		None	n/a	n/a	n/a	n/a	n/a	n/a	n/a	GCF_000524195.1	NCBI Genome
n/a	Macrostomum	lignano	Protostome	Spiralia	Platyhelminthes		None	n/a	n/a	n/a	n/a	n/a	n/a	n/a	GCA_002269645.1	NCBI Genome
n/a	Schistosoma	mansoni	Protostome	Spiralia	Platyhelminthes		None	n/a	n/a	n/a	n/a	n/a	n/a	n/a	GCF_000237925.1	NCBI Genome
n/a	Schmidtea	mediterranea	Protostome	Spiralia	Platyhelminthes		None	n/a	n/a	n/a	n/a	n/a	n/a	n/a	Smes_g4	https://planmine.mpibpc.mpg.de/planmine/aspect.do?name=Genomes	https://academic.oup.com/nar/article/47/D1/D812/5212006?login=true
n/a	Adineta	steineri	Protostome	Spiralia	Rotifer		None	n/a	n/a	n/a	n/a	n/a	n/a	n/a	GCA_905250115.1	NCBI Assembly
